# A pangenomic atlas reveals that eco-evolutionary dynamics shape plant pathogen type VI secretion systems

**DOI:** 10.1101/2023.09.05.556054

**Authors:** Nathalie Aoun, Stratton J. Georgoulis, Jason K. Avalos, Kimberly J. Grulla, Kasey Miqueo, Cloe Tom, Tiffany M. Lowe-Power

## Abstract

Soil-borne *Ralstonia solanacearum* species complex (RSSC) bacteria disrupt rhizosphere and endophytic microbial communities as they invade roots and fatally wilt plants. RSSC pathogens secrete antimicrobial toxins using a type VI secretion system (T6SS). To investigate how evolution and ecology have shaped pathogen T6SS biology, we analyzed the T6SS gene content and architecture across the RSSC pangenome and their evolutionarily relatives. Our analysis reveals that two ecologically similar Burkholderiaceae taxa, xylem pathogenic RSSC bacteria and *Acidovorax*, have convergently evolved to wield large arsenals of T6SS toxins. To understand the mechanisms underlying genomic enrichment of T6SS toxins, we compiled an atlas of 1,069 auxiliary (“*aux*”) T6SS toxin clusters across 99 high-quality RSSC genomes. We classified 25 types of *aux* clusters with toxins that predominantly target lipids, nucleic acids, or unknown cellular substrates. The *aux* clusters were in diverse genetic neighborhoods and had complex phylogenetic distributions, suggesting frequent horizontal gene flow. Phages and other mobile genetic elements account for most of the *aux* cluster acquisition on the chromosome but very little on the megaplasmid. Nevertheless, RSSC genomes were more enriched in *aux* clusters on the megaplasmid. Secondary replicons like megaplasmids often evolve more rapidly than the more evolutionarily stable chromosome. Although the single ancestral T6SS was broadly conserved in the RSSC, the T6SS was convergently lost in atypical lineages with vectored transmission. Overall, our data suggest dynamic interplay between the lifestyle of soil-transmitted RSSC lineages and the evolution of T6SSs with robust arsenals of toxins. This pangenomic atlas poises the RSSC as an emerging, tractable model to understand the role of the T6SS in shaping pathogen populations.
