## Supplementary material for "A pangenomic atlas reveals that eco-evolutionary dynamics shape plant pathogen type VI secretion systems": Table S4

### Sheet: Bray-Curtis matrix
Table S4. Bray-Curtis dissimilarity matrix of the complete aux clusters. The total aux clusters include intact and decayed genes.
	aux1	aux2	aux3	aux4	aux5	aux6	aux7	aux8	aux9	aux10	aux11	aux12	aux13	aux14	aux15	aux16	aux17	aux18	aux19	aux20	aux21	aux22	aux23	aux24
aux2	0.270798
aux3	0.13262	0.26461
aux4	0.49951	0.529762	0.493507
aux5	0.225017	0.323789	0.268995	0.555316
aux6	0.162107	0.262874	0.117034	0.470446	0.284817
aux7	0.410904	0.44534	0.423978	0.70935	0.408186	0.473908
aux8	0.882353	0.821429	0.844156	0.708333	0.988506	0.813953	0.963415
aux9	0.717647	0.6875	0.753247	0.591667	0.781609	0.744186	0.768293	0.6
aux10	0.905882	0.919643	0.883117	0.875	0.942529	0.895349	0.939024	0.555556	0.7
aux11	0.964706	0.964286	0.961039	0.9375	0.954023	0.965116	0.97561	0.944444	0.9	0.75
aux12	0.929412	0.892857	0.974026	0.895833	0.896552	0.976744	0.878049	0.777778	0.566667	0.583333	0.727273
aux13	0.670588	0.696429	0.649351	0.780093	0.54023	0.674419	0.670732	1	0.966667	0.925926	1	1
aux14	0.187255	0.333333	0.155844	0.472222	0.301724	0.253876	0.422426	0.833333	0.652778	0.847222	0.958333	0.875	0.638889
aux15	0.240038	0.334389	0.194805	0.596774	0.245273	0.275319	0.396538	1	0.870968	0.967742	1	1	0.564516	0.25
aux16	0.670588	0.625	0.649351	0.819684	0.551724	0.674419	0.551304	1	0.931034	0.931034	1	0.931034	0.310345	0.625	0.564516
aux17	0.705882	0.732143	0.662338	0.536859	0.793103	0.662791	0.803627	0.461539	0.733333	0.769231	0.974359	1	0.863248	0.680556	0.758065	0.811671
aux18	0.882353	0.848214	0.831169	0.75	0.965517	0.825581	0.939024	0.222222	0.566667	0.375	0.8125	0.6875	1	0.819444	1	1	0.461539
aux19	0.941176	0.946429	0.935065	0.9375	0.942529	0.94186	0.939024	1	1	1	1	1	0.962963	0.930556	0.919355	0.965517	0.923077	1
aux20	0.505882	0.613095	0.454545	0.574405	0.494253	0.476744	0.700348	0.833333	0.785714	0.880952	0.928571	0.952381	0.619048	0.569444	0.467742	0.642857	0.619048	0.785714	1
aux21	0.894118	0.910714	0.883117	0.9375	0.885058	0.883721	0.97561	1	0.966667	0.75	0.888889	0.909091	0.777778	0.875	0.870968	0.793103	1	0.9375	1	0.809524
aux22	0.380476	0.532295	0.38961	0.58156	0.396429	0.428501	0.540477	0.978723	0.808511	0.93617	0.978723	1	0.638298	0.458333	0.274193	0.659574	0.744681	0.978723	1	0.297872	0.851064
aux23	0.776471	0.732143	0.753247	0.770833	0.735632	0.767442	0.695122	0.789474	0.866667	1	1	1	0.666667	0.736111	0.758065	0.62069	0.692308	0.789474	0.736842	0.904762	0.947368	1
aux24	0.988235	0.982143	0.974026	1	0.988506	0.976744	0.963415	1	0.966667	0.916667	0.75	0.909091	1	0.972222	0.983871	1	1	0.9375	1	0.97619	1	1	1
aux25	1	0.973214	1	1	0.988506	1	0.963415	1	0.933333	1	1	0.909091	1	1	1	0.965517	1	1	1	1	1	1	1	1
